# Rapid extraction and kinetic analysis of protein complexes from single cells

**DOI:** 10.1101/2021.07.07.451367

**Authors:** Sena Sarıkaya, Daniel J. Dickinson

## Abstract

Proteins contribute to cell biology by forming dynamic, regulated interactions, and measuring these interactions is a foundational approach in biochemistry. We present a rapid, quantitative *in vivo* assay for protein-protein interactions, based on optical cell lysis followed by time-resolved single-molecule analysis of protein complex binding to an antibody-coated substrate. We show that our approach has better reproducibility, higher dynamic range, and lower background than previous single-molecule pull-down assays. Furthermore, we demonstrate that by monitoring cellular protein complexes over time after cell lysis, we can measure the dissociation rate constant of a cellular protein complex, providing information about binding affinity and kinetics. Our dynamic single-cell, single-molecule pull-down method thus approaches the biochemical precision that is often sought from *in vitro* assays, while being applicable to native protein complexes isolated from single cells *in vivo*.
