## Supplementary material for "Rapid extraction and kinetic analysis of protein complexes from single cells": Key Resource Table

### Sheet: Sheet1
REAGENT or RESOURCE	SOURCE	IDENTIFIER
Antibodies
Anti-mNeonGreen nAb	Allele Biotechnology	Cat# ABP-NAB-MNGAB; RRID: AB_2629489
Chemicals, Peptides, and Recombinant Proteins
EZ-Link NHS-PEG4-biotin	ThermoFisher	Cat# 21330
2-[methoxy(polyethylenxy)9-12-propyl] trimethoxysilane	Gelest, Morrisville, PA	Cat# SIM6492.72
Biotin-PEG-Silane, MW 5,000	Laysan Bio, Arab, AL	Cat# Biotin-PEG-SIL-5K
Neutravidin	ThermoFisher	Cat# 31000
JF646, JFX646, and JFX650 HaloTag ligand	Laboratory of Luke D. Lavis	N/A
Experimental Models: Organisms/Strains
C. elegans transgenic strain expressing mNG::HaloTag Genotype: cpIs90[Pmex-5::mNG::HaloTag::tbb-2 3'UTR + LoxP] II	Dickinson et al., 2017	LP539
C. elegans strain with endogenously tagged mNG::aPKC and PAR-6::HaloTag Genotype: par-6(cp346[PAR-6::HaloTag]) I; pkc-3(cp41[mNeonGreen:3xFlag::pkc-3]) II	Dickinson et al., 2017	LP747
C. elegans strain with endogenously tagged PAR-1::mNG::PAR-1 Genotype: par-1(djd1[PAR-1::mNG^3xFlag::PAR-1]) V	This study	UTX2
C. elegans transgenic strain expressing HaloTag Genotype: djdIs21 [Psun-1::GFPnb::HALO::3xFlag + SEC] II	This study	UTX46
C. elegans strain with endogenously tagged PAR-1::mNG::PAR-1 and transgenically expressing HaloTag Genotype: djdIs21 [Psun-1::GFPnb::HALO::3xFlag + SEC] II; par-1(djd1[PAR-1::mNG^3xFlag::PAR-1]) V	This study (Cross between UTX2 and UTX46)	UTX116
Software and Algorithms
Dynamic SiMPull acquisition plugin for Micro-Manager	This study	https://github.com/dickinson-lab/LaserLysis
Dynamic SiMPull analysis software for MATLAB	This study	https://github.com/dickinson-lab/SiMPull-Analysis-Software
SiMPull analysis software for MATLAB	Dickinson et al., 2017	https://github.com/dickinson-lab/SiMPull-Analysis-Software
Probabilistic Segmentation	Laboratory of Paul Maddox (Padeganeh et al., 2013)	N/A
Bayesian step detection	Laboratory of Vijay Pande (Ensign and Pande, 2010)	N/A
